# Integration of genetic and epigenetic data pinpoints autoimmune specific remodelling of enhancer landscape in CD4+ T cells

**DOI:** 10.1101/2024.01.11.575022

**Authors:** Neha Daga, Nila H. Servaas, Kai Kisand, Dewi Moonen, Christian Arnold, Armando Reyes-Palomares, Epp Kaleviste, Külli Kingo, Reet Kuuse, Katrin Ulst, Lars Steinmetz, Pärt Peterson, Nikolina Nakic, Judith B. Zaugg

## Abstract

CD4+ T cells play a crucial role in adaptive immune responses and have been implicated in the pathogenesis of autoimmune diseases (ADs). Despite numerous studies, the molecular mechanisms underlying T cell dysregulation in ADs remain incompletely understood. Here, we used transcriptomic and epigenomic data from CD4+ T cells of healthy donors and patients with systemic lupus erythematosus (SLE), psoriasis, juvenile idiopathic arthritis (JIA), and Graves’ disease to investigate the role of enhancers in AD pathogenesis. By generating enhancer-based gene regulatory networks (eGRNs), we identified disease-specific dysregulated pathways and potential downstream target genes of enhancers harbouring AD-associated single-nucleotide polymorphisms, which we also validated using CRISPRi in primary CD4+ T cells. Our results suggest that alterations in the regulatory landscapes of CD4+ T cells, including enhancers, contribute to the development of ADs and provide a basis for developing new therapeutic approaches.
