## Supplemental Table 7 for "Integration of genetic and epigenetic data pinpoints autoimmune specific remodelling of enhancer landscape in CD4+ T cells"

### Sheet: Final
Name	Target genes	Annotation	PeakID	gRNA-Seq	Target-Seq	Number of off-targets	Coordinates	Guide2Target Cutting efficiency	Guide2Target specificity
IL6ST_gRNA1	IL6ST;ANKRD55	gRNA1	chr5:56139147-56162711	CCGAACCGCCAACCAAGACG	CGTCTTGGTTGGCGGTTCGG	34	chr5:56148815-56148837	0.620014	0.909798
IL6ST_gRNA2	IL6ST;ANKRD55	gRNA2	chr5:56139147-56162711	CTGTACTAGGTCAACAGACC	GGTCTGTTGACCTAGTACAG	94	chr5:56155602-56155624	0.529399	0.748391
IL6ST_gRNA3	IL6ST;ANKRD55	gRNA3	chr5:56139147-56162711	GTAGAATTCTCCCGTCACCA	TGGTGACGGGAGAATTCTAC	97	chr5:56148345-56148367	0.717693	0.591587
IL6ST_gRNA4	IL6ST;ANKRD55	gRNA4	chr5:56139147-56162711	GTCAGGGGTCACCACTGTAG	CTACAGTGGTGACCCCTGAC	98	chr5:56142694-56142716	0.592223	0.466740
CTLA4_gRNA1	CTLA4;ICOS;CD28	gRNA1	chr2:203930706-203942262	GTGGTAAATTGATCCGATAG	CTATCGGATCAATTTACCAC	101	chr2:203934450-203934472	0.623918	0.733454
CTLA4_gRNA2	CTLA4;ICOS;CD28	gRNA2	chr2:203930706-203942262	GCAAGAGATGAGGCCGAACT	GCAAGAGATGAGGCCGAACT	82	chr2:203933511-203933533	0.520937	0.556925
CTLA4_gRNA3	CTLA4;ICOS;CD28	gRNA3	chr2:203930706-203942262	GTGGTACCACTCAACAGTAT	GTGGTACCACTCAACAGTAT	105	chr2:203933838-203933860	0.634927	0.572615
CTLA4_gRNA4	CTLA4;ICOS;CD28	gRNA4	chr2:203930706-203942262	GTACTCCCCGTAGCATCATG	CATGATGCTACGGGGAGTAC	89	chr2:203935219-203935241	0.647511	0.58637
Scrambled_gRNA1	NA	gRNA1	NA	GAGTCGGCTCAGCATTAGCT	NA	NA	NA	NA	NA
Scrambled_gRNA2	NA	gRNA2	NA	GCGGCTTAAGCAGTGCTCAT	NA	NA	NA	NA	NA

### Sheet: Oligos_Ordered
Name	gRNA-Seq	Direction	Final_sequence	OligoName
IL6ST_gRNA1	CCGAACCGCCAACCAAGACG	Fw	caccgCCGAACCGCCAACCAAGACG	IL6ST_gRNA1_Fw
IL6ST_gRNA1		Rev	aaacCGTCTTGGTTGGCGGTTCGGc	IL6ST_gRNA1_Rev
IL6ST_gRNA2	CTGTACTAGGTCAACAGACC	Fw	caccgCTGTACTAGGTCAACAGACC	IL6ST_gRNA2_Fw
IL6ST_gRNA2		Rev	aaacGGTCTGTTGACCTAGTACAGc	IL6ST_gRNA2_Rev
IL6ST_gRNA3	GTAGAATTCTCCCGTCACCA	Fw	caccgGTAGAATTCTCCCGTCACCA	IL6ST_gRNA3_Fw
IL6ST_gRNA3		Rev	aaacTGGTGACGGGAGAATTCTACc	IL6ST_gRNA3_Rev
IL6ST_gRNA4	GTCAGGGGTCACCACTGTAG	Fw	caccgGTCAGGGGTCACCACTGTAG	IL6ST_gRNA4_Fw
IL6ST_gRNA4		Rev	aaacCTACAGTGGTGACCCCTGACc	IL6ST_gRNA4_Rev
PTGER4_gRNA1	TAGTCTGAATCCTGCGTGGG	Fw	caccgTAGTCTGAATCCTGCGTGGG	PTGER4_gRNA1_Fw
PTGER4_gRNA1		Rev	aaacCCCACGCAGGATTCAGACTAc	PTGER4_gRNA1_Rev
PTGER4_gRNA2	AGACGTTGAAATGTCTGTGC	Fw	caccgAGACGTTGAAATGTCTGTGC	PTGER4_gRNA2_Fw
PTGER4_gRNA2		Rev	aaacGCACAGACATTTCAACGTCTc	PTGER4_gRNA2_Rev
PTGER4_gRNA3	GTTCCGTTAATGCTCAACAA	Fw	caccgGTTCCGTTAATGCTCAACAA	PTGER4_gRNA3_Fw
PTGER4_gRNA3		Rev	aaacTTGTTGAGCATTAACGGAACc	PTGER4_gRNA3_Rev
PTGER4_gRNA4	AGCATCTGCTATGTCGACAG	Fw	caccgAGCATCTGCTATGTCGACAG	PTGER4_gRNA4_Fw
PTGER4_gRNA4		Rev	aaacCTGTCGACATAGCAGATGCTc	PTGER4_gRNA4_Rev
CDK12_gRNA1	CCGGACTAAGCAACGCCCCG	Fw	caccgCCGGACTAAGCAACGCCCCG	CDK12_gRNA1_Fw
CDK12_gRNA1		Rev	aaacCGGGGCGTTGCTTAGTCCGGc	CDK12_gRNA1_Rev
CDK12_gRNA2	CGAGCCACCCTCCGTCGTGG	Fw	caccgCGAGCCACCCTCCGTCGTGG	CDK12_gRNA2_Fw
CDK12_gRNA2		Rev	aaacCCACGACGGAGGGTGGCTCGc	CDK12_gRNA2_Rev
CDK12_gRNA3	GCTCGGAATAACGCGCGCTG	Fw	caccgGCTCGGAATAACGCGCGCTG	CDK12_gRNA3_Fw
CDK12_gRNA3		Rev	aaacCAGCGCGCGTTATTCCGAGCc	CDK12_gRNA3_Rev
CDK12_gRNA4	CACGCCGAGATCCGGCGCTC	Fw	caccgCACGCCGAGATCCGGCGCTC	CDK12_gRNA4_Fw
CDK12_gRNA4		Rev	aaacGAGCGCCGGATCTCGGCGTGc	CDK12_gRNA4_Rev
CTLA4_gRNA1	GTGGTAAATTGATCCGATAG	Fw	caccgGTGGTAAATTGATCCGATAG	CTLA4_gRNA1_Fw
CTLA4_gRNA1		Rev	aaacCTATCGGATCAATTTACCACc	CTLA4_gRNA1_Rev
CTLA4_gRNA2	GCAAGAGATGAGGCCGAACT	Fw	caccgGCAAGAGATGAGGCCGAACT	CTLA4_gRNA2_Fw
CTLA4_gRNA2		Rev	aaacAGTTCGGCCTCATCTCTTGCc	CTLA4_gRNA2_Rev
CTLA4_gRNA3	GTGGTACCACTCAACAGTAT	Fw	caccgGTGGTACCACTCAACAGTAT	CTLA4_gRNA3_Fw
CTLA4_gRNA3		Rev	aaacATACTGTTGAGTGGTACCACc	CTLA4_gRNA3_Rev
CTLA4_gRNA4	GTACTCCCCGTAGCATCATG	Fw	caccgGTACTCCCCGTAGCATCATG	CTLA4_gRNA4_Fw
CTLA4_gRNA4		Rev	aaacCATGATGCTACGGGGAGTACc	CTLA4_gRNA4_Rev
SLC7A6_gRNA1	ATCGTACGCCCCTTTCGACG	Fw	caccgATCGTACGCCCCTTTCGACG	SLC7A6_gRNA1_Fw
SLC7A6_gRNA1		Rev	aaacCGTCGAAAGGGGCGTACGATc	SLC7A6_gRNA1_Rev
SLC7A6_gRNA2	GCGCGTTAGGGACCCTTGCG	Fw	caccgGCGCGTTAGGGACCCTTGCG	SLC7A6_gRNA2_Fw
SLC7A6_gRNA2		Rev	aaacCGCAAGGGTCCCTAACGCGCc	SLC7A6_gRNA2_Rev
SLC7A6_gRNA3	CAACGCGTTCCTAACCTCCT	Fw	caccgCAACGCGTTCCTAACCTCCT	SLC7A6_gRNA3_Fw
SLC7A6_gRNA3		Rev	aaacAGGAGGTTAGGAACGCGTTGc	SLC7A6_gRNA3_Rev
SLC7A6_gRNA4	TACTTCGTATCCCCTTACGC	Fw	caccgTACTTCGTATCCCCTTACGC	SLC7A6_gRNA4_Fw
SLC7A6_gRNA4		Rev	aaacGCGTAAGGGGATACGAAGTAc	SLC7A6_gRNA4_Rev
