## Supplemental Table 8 for "Integration of genetic and epigenetic data pinpoints autoimmune specific remodelling of enhancer landscape in CD4+ T cells"

### Sheet: General AD
SYMBOL	Evidence_freq	Evidence	Evidence_id_freq
PTGER4	3	diffTF_gwas_coloc	30
CTLA4	3	diffTF_diffpeak_gwas	18
FGFR1OP	3	diffTF_gwas_coloc	16
ANKRD55	3	diffTF_gwas_coloc	12
IL6ST	3	diffTF_gwas_coloc	11
MIR4437	3	diffTF_gwas_coloc	10
ZFP36L1	3	diffTF_gwas_coloc	10
ZCCHC24	3	diffTF_gwas_coloc	7
ADCY3	3	diffTF_gwas_coloc	6
ITGA4	3	diffTF_gwas_coloc	6
APOBEC3C	3	diffTF_diffpeak_coloc	5
CERKL	3	diffTF_gwas_coloc	5
MIR3936HG	3	diffTF_gwas_coloc	4
WAKMAR2	2	diffTF_gwas	16
TNFAIP3	2	diffTF_gwas	14
FBXL20	2	diffTF_gwas	4
MIR3939	2	gwas_coloc	73
RNASET2	2	gwas_coloc	73
MEGF9	2	diffTF_gwas	40
PSMD5	2	diffTF_gwas	39
IKZF3	2	diffTF_gwas	37
ERBB2	2	diffTF_gwas	30
CAVIN1	2	diffTF_gwas	23
CEP43	2	gwas_coloc	23
GSDMA	2	diffTF_gwas	15
GSDMB	2	diffTF_gwas	15
ORMDL3	2	diffTF_gwas	15
CCR6	2	diffTF_gwas	14
IRF1	2	diffTF_gwas	11
UPK2	2	diffTF_gwas	11
CDK12	2	diffTF_gwas	9
FLJ31356	2	diffTF_gwas	9
FOSL2	2	diffTF_gwas	9
LINC01126	2	diffTF_gwas	9
CYLD	2	diffTF_gwas	8
DOK3	2	diffTF_gwas	8
MIEF1	2	diffTF_gwas	8
NOD2	2	diffTF_gwas	8
TCP10	2	diffTF_gwas	8
TMED9	2	diffTF_gwas	8
TTLL2	2	diffTF_gwas	8
CD28	2	diffTF_gwas	7
ICOS	2	diffTF_gwas	7
LCA10	2	diffTF_gwas	7
RBM5	2	diffTF_gwas	7
SEMA3F-AS1	2	diffTF_gwas	7
USP4	2	diffTF_gwas	7
AMT	2	diffTF_gwas	6
CCDC71	2	diffTF_gwas	6
KRT18P39	2	gwas_coloc	6
NCOA1	2	diffTF_gwas	6
NPM1P33	2	gwas_coloc	6
RBM5-AS1	2	diffTF_gwas	6
RNU6-474P	2	gwas_coloc	6
UBA7	2	diffTF_gwas	6
SDHC	2	diffTF_gwas	5
DCLRE1B	2	diffTF_gwas	4
EMSY	2	diffTF_gwas	4
HIPK1	2	diffTF_gwas	4
UBE2L3	2	diffTF_gwas	4
ZBTB39	2	diffTF_gwas	4
CALM3	2	diffTF_coloc	3
CAPN10	2	diffTF_gwas	3
CNTD1	2	diffTF_gwas	3
DACT3	2	diffTF_coloc	3
GNG8	2	diffTF_coloc	3
GPR35	2	diffTF_gwas	3
HIPK1-AS1	2	diffTF_gwas	3
LAMB4	2	diffTF_gwas	3
PDGFB	2	diffTF_coloc	3
PSME3	2	diffTF_gwas	3
PTGIR	2	diffTF_coloc	3
SH2B3	2	diffTF_gwas	3
TMPRSS3	2	diffTF_gwas	3
TNIP1	2	diffTF_gwas	3
ARID5B	2	gwas_coloc	2
SLC7A6	2	diffTF_coloc	2
ZFP90	2	diffTF_coloc	2
CPNE6	1	diffTF	5
IPO4	1	diffTF	5
IRF9	1	diffTF	5
PCK2	1	diffTF	5
REC8	1	diffTF	5
MRPL10	1	diffTF	4
TBX21	1	diffTF	4
ZBTB5	1	diffTF	4
CLIC4	1	diffTF	3
LMNA	1	diffTF	3
RUNX3	1	diffTF	3
ATP9A	1	diffpeak	2
DIPK1B	1	diffpeak	2
HERC5	1	diffpeak	2
HERC6	1	diffpeak	2
NFATC2	1	diffpeak	2
OAS1	1	diffpeak	2
OAS2	1	diffpeak	2
OAS3	1	diffpeak	2
TAB2	1	diffpeak	2
TBKBP1	1	diffTF	2
TRAF2	1	diffpeak	2
ZC3H12D	1	diffpeak	2
CLK1	1	diffTF	1
FSIP1	1	diffTF	1
LINC00672	1	diffTF	1
MIR6779	1	diffTF	1
PLXDC1	1	diffTF	1
RASAL3	1	diffTF	1
RDM1P5	1	diffTF	1
TGIF1	1	diffTF	1
SCARNA5	1	gwas	10
NDFIP1	1	gwas	9
CEP76	1	gwas	7
LINC01882	1	gwas	7
SCARNA6	1	gwas	7
IL18R1	1	gwas	5
NONOP2	1	gwas	5
STAT4	1	gwas	5

### Sheet: SLE
SYMBOL	Evidence_freq	Evidence	Evidence_id_freq
TSPAN33	3	diffpeak_gwas_coloc	5
PLXDC1	2	diffpeak_diffTF	4
RDM1P5	2	diffpeak_diffTF	4
OAS1	2	diffTF_diffpeak	3
OAS2	2	diffTF_diffpeak	3
OAS3	2	diffTF_diffpeak	3
WAKMAR2	2	diffTF_gwas	10
TNFAIP3	2	diffTF_gwas	8
CHSY1	2	diffTF_diffpeak	2
DNAI2	2	diffTF_diffpeak	2
ETV7	2	diffTF_diffpeak	2
GPR142	2	diffTF_diffpeak	2
INPP5F	2	diffTF_diffpeak	2
MED31	2	diffTF_diffpeak	2
MX1	2	diffTF_diffpeak	2
MX2	2	diffTF_diffpeak	2
PARP11	2	diffTF_diffpeak	2
PCSK6-AS1	2	diffTF_diffpeak	2
PUDP	2	diffTF_diffpeak	2
RNF139	2	diffTF_diffpeak	2
STS	2	diffTF_diffpeak	2
TTYH2	2	diffTF_diffpeak	2
TXNDC17	2	diffTF_diffpeak	2
LCA10	2	diffTF_gwas	7
UBE2L3	2	diffTF_gwas	4
TNIP1	2	diffTF_gwas	3
PHF23	2	diffTF_coloc	2
RTKN2	2	diffpeak_coloc	2
LMNA	1	diffTF	6
CPNE6	1	diffTF	5
IPO4	1	diffTF	5
IRF9	1	diffTF	5
MRPL10	1	diffTF	5
PCK2	1	diffTF	5
REC8	1	diffTF	5
TBX21	1	diffTF	5
ABCD4	1	diffTF	4
CAMK1D	1	diffTF	4
KCNJ15	1	diffpeak	4
NR1D1	1	diffTF	4
THRA	1	diffTF	4
ZBTB5	1	diffTF	4
BACH2	1	diffpeak	3
CLIC4	1	diffTF	3
CTSL	1	diffpeak	3
KRT2	1	diffpeak	3
KRT73-AS1	1	diffpeak	3
LINC01132	1	diffTF	3
LINC01354	1	diffTF	3
MB21D2	1	diffpeak	3
PDCD4	1	diffpeak	3
PTGER4	1	diffpeak	3
RBM20	1	diffpeak	3
RUNX3	1	diffTF	3
ACIN1	1	diffpeak	2
ADD2	1	diffpeak	2
AFAP1L1	1	diffpeak	2
AJUBA	1	diffpeak	2
ANKRD55	1	diffTF	2
AOAH-IT1	1	diffpeak	2
CALD1	1	diffpeak	2
CBFB	1	diffpeak	2
CCR12P	1	diffpeak	2
CDH24	1	diffpeak	2
CDYL2	1	diffpeak	2
CHST2	1	diffpeak	2
DIPK1B	1	diffpeak	2
EDAR	1	diffpeak	2
EEA1	1	diffpeak	2
EFNA4	1	diffTF	2
FCGBP	1	diffpeak	2
GPR75	1	diffpeak	2
GREM2	1	diffpeak	2
HAVCR1	1	diffpeak	2
HAVCR2	1	diffpeak	2
HERC5	1	diffpeak	2
HERC6	1	diffpeak	2
IFI44	1	diffpeak	2
IFI44L	1	diffpeak	2
IRF2BP2	1	diffTF	2
KLHL12	1	diffTF	2
KLHL42	1	diffpeak	2
LAT	1	diffpeak	2
MANSC4	1	diffpeak	2
NFATC2IP	1	diffpeak	2
OSBPL2|LOC105369209	1	diffTF	2
OSBPL9P4	1	diffpeak	2
PDZD2	1	diffpeak	2
PECAM1	1	diffTF	2
PRTFDC1	1	diffpeak	2
PSMB11	1	diffpeak	2
PSME4	1	diffpeak	2
RBM23	1	diffpeak	2
SLC16A10	1	diffpeak	2
SOCS2	1	diffpeak	2
SOCS2-AS1	1	diffpeak	2
SRRM5	1	diffTF	2
SS18L1	1	diffTF	2
TBKBP1	1	diffTF	2
TRAF2	1	diffpeak	2
YWHAQ	1	diffTF	2
CLK1	1	diffTF	1
FBXL20	1	diffTF	1
FSIP1	1	diffTF	1
LINC00672	1	diffTF	1
MIR6779	1	diffTF	1
RASAL3	1	diffTF	1
TGIF1	1	diffTF	1
IRF8	1	gwas	12
STAT4	1	gwas	5
ARPC5	1	gwas	3
SLC1A2	1	gwas	2
ALG1L13P	1	coloc	1
ARID5B	1	coloc	1
BLK	1	coloc	1
FAM85B	1	coloc	1
FAM86B3P	1	coloc	1

### Sheet: Psoriasis
SYMBOL	Evidence_freq	Evidence	Evidence_id_freq
SLC7A6	2	diffTF_coloc	4
ZFP90	2	diffTF_coloc	4
MIR3939	2	diffTF_gwas	3
RNASET2	2	diffTF_gwas	3
CPNE6	1	diffTF	7
IPO4	1	diffTF	7
IRF9	1	diffTF	7
LMNA	1	diffTF	7
MRPL10	1	diffTF	7
PCK2	1	diffTF	7
REC8	1	diffTF	7
TBX21	1	diffTF	7
FITM2	1	diffTF	6
IL2RB	1	diffTF	6
PLP2	1	diffTF	6
ZBTB5	1	diffTF	6
ZNF160	1	diffTF	6
ZNF468	1	diffTF	6
ZNF888	1	diffTF	6
ANKRD55	1	diffTF	5
APOA2	1	diffTF	5
CLIC4	1	diffTF	5
LINC01132	1	diffTF	5
LINC01354	1	diffTF	5
RUNX3	1	diffTF	5
TNFAIP3	1	diffTF	5
TOMM40L	1	diffTF	5
WAKMAR2	1	diffTF	5
ZNF320	1	diffTF	5
ZNF321P	1	diffTF	5
ZNF347	1	diffTF	5
ZNF415	1	diffTF	5
ZNF665	1	diffTF	5
ZNF702P	1	diffTF	5
CA5B	1	diffTF	4
CA5BP1	1	diffTF	4
CLTRN	1	diffTF	4
IL6ST	1	diffTF	4
MPST	1	diffTF	4
TBKBP1	1	diffTF	4
ZNF267	1	diffTF	4
ZRSR2	1	diffTF	4
IRF2BP2	1	diffTF	3
SRRM5	1	diffTF	3
YWHAQ	1	diffTF	3
JPX	1	diffTF	2
PECAM1	1	diffTF	2
PREX1	1	diffTF	2
TSIX	1	diffTF	2
XIST	1	diffTF	2
ZNF28	1	diffTF	2
ZNF816	1	diffTF	2
CLK1	1	diffTF	1
FBXL20	1	diffTF	1
FSIP1	1	diffTF	1
LINC00672	1	diffTF	1
MIR6779	1	diffTF	1
PLXDC1	1	diffTF	1
RASAL3	1	diffTF	1
RDM1P5	1	diffTF	1
TGIF1	1	diffTF	1
RNU6-960P	1	gwas	2
SLC16A10	1	gwas	2
CCDC122	1	gwas	1
LACC1	1	gwas	1
SCARNA5	1	gwas	1
SCARNA6	1	gwas	1

### Sheet: JIA
SYMBOL	Evidence_freq	Evidence	Evidence_id_freq
LMNA	2	diffTF_diffpeak	4
CLK1	2	diffTF_diffpeak	2
WAKMAR2	2	diffTF_gwas	15
TNFAIP3	2	diffTF_gwas	13
CTLA4	2	diffpeak_gwas	9
HNRNPLL	1	diffpeak	3
APOBEC3C	1	diffpeak	2
APOBEC3G	1	diffpeak	2
APOBEC3H	1	diffpeak	2
ATP9A	1	diffpeak	2
CSF1	1	diffpeak	2
FTH1P22	1	diffpeak	2
GALM	1	diffpeak	2
KLHDC7B	1	diffpeak	2
LINC00963	1	diffpeak	2
NFATC2	1	diffpeak	2
ODF3B	1	diffpeak	2
PHLDA1	1	diffpeak	2
PRRT1B	1	diffpeak	2
RAPGEF1	1	diffpeak	2
RORC	1	diffpeak	2
S100A10	1	diffpeak	2
SMAD7	1	diffpeak	2
TAB2	1	diffpeak	2
TYMP	1	diffpeak	2
ZC3H12D	1	diffpeak	2
FBXL20	1	diffTF	1
FSIP1	1	diffTF	1
LINC00672	1	diffTF	1
MIR6779	1	diffTF	1
PLXDC1	1	diffTF	1
RASAL3	1	diffTF	1
RDM1P5	1	diffTF	1
TGIF1	1	diffTF	1
MIR3939	1	gwas	50
RNASET2	1	gwas	50
IKZF3	1	gwas	33
ERBB2	1	gwas	28
CEP43	1	gwas	18
CCR6	1	gwas	12
UPK2	1	gwas	10
TTLL2	1	gwas	7
CEP76	1	gwas	6
LINC01882	1	gwas	6
RPS25	1	gwas	6
CDK12	1	gwas	5
NFKBIE	1	gwas	4
STAT4	1	gwas	4
DCLRE1B	1	gwas	3
HIPK1	1	gwas	3
CD40	1	gwas	2
HIPK1-AS1	1	gwas	2
MAGI3	1	gwas	2
TMPRSS3	1	gwas	2
ARID5B	1	gwas	1
IL15RA	1	gwas	1
IL2RA	1	gwas	1
KRT18P39	1	gwas	1
NONOP2	1	gwas	1
NPM1P33	1	gwas	1
RNU6-474P	1	gwas	1

### Sheet: Graves
SYMBOL	Evidence_freq	Evidence	Evidence_id_freq
CTLA4	3	diffpeak_diffTF_gwas	10
ABCD4	2	diffTF_diffpeak	9
FAM222B	2	diffTF_diffpeak	9
PARP15	2	diffTF_diffpeak	9
DTX3L	2	diffTF_diffpeak	8
GABARAP	2	diffTF_diffpeak	8
IFIT5	2	diffTF_diffpeak	8
LOC112694756	2	diffTF_diffpeak	8
PLP2	2	diffTF_diffpeak	8
ZNF709	2	diffTF_diffpeak	8
CNDP2	2	diffTF_diffpeak	7
HPS4	2	diffTF_diffpeak	7
MDN1	2	diffTF_diffpeak	7
RPAIN	2	diffTF_diffpeak	7
WHAMM	2	diffTF_diffpeak	7
FKBP11	2	diffTF_diffpeak	6
YWHAQ	2	diffTF_diffpeak	6
OAS1	2	diffTF_diffpeak	5
OAS2	2	diffTF_diffpeak	5
OAS3	2	diffTF_diffpeak	5
TUBA1B	2	diffTF_diffpeak	5
INPP5F	2	diffTF_diffpeak	11
TBC1D22B	2	diffTF_diffpeak	10
HOXB-AS1	2	diffTF_diffpeak	9
HOXB2	2	diffTF_diffpeak	9
HOXB3	2	diffTF_diffpeak	9
MRPL10	2	diffTF_diffpeak	9
TBX21	2	diffTF_diffpeak	9
HOXB4	2	diffTF_diffpeak	8
PFKFB3	2	diffTF_diffpeak	8
ZBTB5	2	diffTF_diffpeak	8
ZNF160	2	diffTF_diffpeak	8
ZNF468	2	diffTF_diffpeak	8
ZNF888	2	diffTF_diffpeak	8
ANKRD55	2	diffTF_diffpeak	7
ARRB2	2	diffTF_diffpeak	7
CAPN5	2	diffTF_diffpeak	7
EDRF1-AS1	2	diffTF_diffpeak	7
FAM216A	2	diffTF_diffpeak	7
FBXO10	2	diffTF_diffpeak	7
HYAL1	2	diffTF_diffpeak	7
MIR5695	2	diffTF_diffpeak	7
MX2	2	diffTF_diffpeak	7
NANS	2	diffTF_diffpeak	7
TMED8	2	diffTF_diffpeak	7
TOMM5	2	diffTF_diffpeak	7
TSC1	2	diffTF_diffpeak	7
WDR83	2	diffTF_diffpeak	7
ZNF320	2	diffTF_diffpeak	7
ZNF321P	2	diffTF_diffpeak	7
ATXN1	2	diffTF_diffpeak	6
CPEB1	2	diffTF_diffpeak	6
DAAM1	2	diffTF_diffpeak	6
FSD2	2	diffTF_diffpeak	6
GSTZ1	2	diffTF_diffpeak	6
HOMER2	2	diffTF_diffpeak	6
LSMEM2	2	diffTF_diffpeak	6
MPZ	2	diffTF_diffpeak	6
PHF7	2	diffTF_diffpeak	6
PIGS	2	diffTF_diffpeak	6
SEC22C	2	diffTF_diffpeak	6
SLC46A1	2	diffTF_diffpeak	6
TLCD1	2	diffTF_diffpeak	6
TNNC1	2	diffTF_diffpeak	6
BIRC2	2	diffTF_diffpeak	5
PSMD5	2	diffTF_diffpeak	5
TBKBP1	2	diffTF_diffpeak	5
THEMIS2	2	diffTF_diffpeak	5
ELK4	2	diffTF_diffpeak	4
HNRNPLL	2	diffTF_diffpeak	4
KLF12	2	diffTF_diffpeak	4
MFSD4A	2	diffTF_diffpeak	4
MX1	2	diffTF_diffpeak	4
NR1I3	2	diffTF_diffpeak	4
OR1F2P	2	diffTF_diffpeak	4
PHACTR2-AS1	2	diffTF_diffpeak	4
PPP1R16B	2	diffTF_diffpeak	4
RIBC2	2	diffTF_diffpeak	4
RPA2	2	diffTF_diffpeak	4
AFAP1	2	diffTF_diffpeak	3
AFAP1-AS1	2	diffTF_diffpeak	3
CA5B	2	diffTF_diffpeak	3
CA5BP1	2	diffTF_diffpeak	3
CLTRN	2	diffTF_diffpeak	3
DRAIC|PCAT29	2	diffTF_diffpeak	3
EID1	2	diffTF_diffpeak	3
ERV3-1	2	diffTF_diffpeak	3
IL32	2	diffTF_diffpeak	3
INSIG2	2	diffTF_diffpeak	3
JPX	2	diffTF_diffpeak	3
LINC01588	2	diffTF_diffpeak	3
MIF4GD	2	diffTF_diffpeak	3
NKTR	2	diffTF_diffpeak	3
PECAM1	2	diffTF_diffpeak	3
SECISBP2L	2	diffTF_diffpeak	3
SNRPA1	2	diffTF_diffpeak	3
TSIX	2	diffTF_diffpeak	3
XIST	2	diffTF_diffpeak	3
ZNF273	2	diffTF_diffpeak	3
ZNF689	2	diffTF_diffpeak	3
ZRSR2	2	diffTF_diffpeak	3
COPA	2	diffTF_diffpeak	3
KCNJ9	2	diffTF_diffpeak	3
NCSTN	2	diffTF_diffpeak	3
PEA15	2	diffTF_diffpeak	3
PEX19	2	diffTF_diffpeak	3
SMTN	2	diffTF_diffpeak	3
ADAR	2	diffTF_diffpeak	2
ARHGAP35	2	diffTF_diffpeak	2
CCDC65	2	diffTF_diffpeak	2
CD200	2	diffTF_diffpeak	2
CDCA7L	2	diffTF_diffpeak	2
CDK11B	2	diffTF_diffpeak	2
CDK5RAP2	2	diffTF_diffpeak	2
CLIC5	2	diffTF_diffpeak	2
DNAH11	2	diffTF_diffpeak	2
EMSY	2	diffTF_diffpeak	2
EPB41	2	diffTF_diffpeak	2
ERCC6L	2	diffTF_diffpeak	2
ERN1	2	diffTF_diffpeak	2
FBH1	2	diffTF_diffpeak	2
FBXW2	2	diffTF_diffpeak	2
GIMAP2	2	diffTF_diffpeak	2
GTF3C4	2	diffTF_diffpeak	2
H2BC20P	2	diffTF_diffpeak	2
INSIG1	2	diffTF_diffpeak	2
ITPKB	2	diffTF_diffpeak	2
KDM2B	2	diffTF_diffpeak	2
LINC01089	2	diffTF_diffpeak	2
LINC02202	2	diffTF_diffpeak	2
LOC651337	2	diffTF_diffpeak	2
LPIN1	2	diffTF_diffpeak	2
LTBP2	2	diffTF_diffpeak	2
OXNAD1	2	diffTF_diffpeak	2
PARP9	2	diffTF_diffpeak	2
PBDC1	2	diffTF_diffpeak	2
PHACTR2	2	diffTF_diffpeak	2
PIN4	2	diffTF_diffpeak	2
PRKCB	2	diffTF_diffpeak	2
RECK	2	diffTF_diffpeak	2
RPS4X	2	diffTF_diffpeak	2
SETD1B	2	diffTF_diffpeak	2
SSH2	2	diffTF_diffpeak	2
TERF1	2	diffTF_diffpeak	2
TMEM245	2	diffTF_diffpeak	2
TULP3	2	diffTF_diffpeak	2
VIPR1	2	diffTF_diffpeak	2
ZNF43	2	diffTF_diffpeak	2
CEP128	2	diffTF_gwas	6
ZNF540	1	diffpeak	8
ZNF586	1	diffpeak	8
CPNE6	1	diffTF	7
IPO4	1	diffTF	7
IRF9	1	diffTF	7
MIR150	1	diffpeak	7
NR1D1	1	diffTF	7
PCK2	1	diffTF	7
REC8	1	diffTF	7
TAB2	1	diffpeak	7
THRA	1	diffTF	7
TSHZ2	1	diffpeak	7
ZNF256	1	diffpeak	7
ZNF417	1	diffpeak	7
ARL4C	1	diffpeak	6
BHLHE40	1	diffTF	6
CAMK1D	1	diffTF	6
CD5	1	diffpeak	6
DPAGT1	1	diffTF	6
FITM2	1	diffTF	6
GANC	1	diffTF	6
LINC01891	1	diffpeak	6
LOC728485	1	diffpeak	6
LOC728752	1	diffpeak	6
LRRC57	1	diffTF	6
MIR3132	1	diffTF	6
MIR4437	1	diffpeak	6
MMP24OS	1	diffTF	6
NHEJ1	1	diffTF	6
NUP188	1	diffTF	6
NXNL1	1	diffTF	6
PLEKHG6	1	diffTF	6
PPP1R3B	1	diffTF	6
RBM12	1	diffTF	6
RHOBTB2	1	diffTF	6
SCNN1A	1	diffTF	6
SLC37A4	1	diffTF	6
TGIF1	1	diffTF	6
TNFRSF1A	1	diffTF	6
TP53I3	1	diffTF	6
TPP1	1	diffTF	6
TTBK2	1	diffTF	6
TTYH2	1	diffTF	6
ZIK1	1	diffpeak	6
ZNF461	1	diffpeak	6
ZNF566-AS1	1	diffpeak	6
ZNF574	1	diffTF	6
ZNF776	1	diffpeak	6
ZNF93	1	diffpeak	6
APOA2	1	diffTF	5
BHLHE40-AS1	1	diffTF	5
CCNDBP1	1	diffTF	5
CLIC4	1	diffTF	5
CLK1	1	diffTF	5
CS	1	diffpeak	5
DHRS3	1	diffpeak	5
EFCAB14	1	diffTF	5
EPB42	1	diffTF	5
ERLIN2	1	diffTF	5
FAM228B	1	diffTF	5
GPR183	1	diffTF	5
GSK3B	1	diffTF	5
IKZF3	1	diffpeak	5
INPP5K	1	diffTF	5
LARP1P1	1	diffpeak	5
LINC01934	1	diffpeak	5
MBP	1	diffTF	5
MED29	1	diffTF	5
MIR4453HG	1	diffTF	5
MIR663AHG	1	diffpeak	5
MLLT3	1	diffpeak	5
MMP24	1	diffTF	5
MRPL17	1	diffTF	5
PCDHGA3	1	diffTF	5
PRPF8	1	diffTF	5
RN7SKP184	1	diffpeak	5
RNF157	1	diffpeak	5
RRP8	1	diffTF	5
RUNX3	1	diffTF	5
SRRM5	1	diffTF	5
TMEM62	1	diffTF	5
TNIP3	1	diffpeak	5
TOMM40L	1	diffTF	5
TSPAN32	1	diffTF	5
UQCC1	1	diffTF	5
ZNF135	1	diffpeak	5
ZNF14	1	diffpeak	5
ZNF207	1	diffTF	5
ZNF329	1	diffpeak	5
ZNF347	1	diffTF	5
ZNF415	1	diffTF	5
ZNF506	1	diffpeak	5
ZNF551	1	diffpeak	5
ZNF552	1	diffpeak	5
ZNF587B	1	diffpeak	5
ZNF665	1	diffTF	5
ZNF702P	1	diffTF	5
ZNF793-AS1	1	diffpeak	5
ZNF814	1	diffpeak	5
ZNF841	1	diffpeak	5
BAG3	1	diffpeak	4
BISPR	1	diffTF	4
BST2	1	diffTF	4
BTN1A1P1	1	diffpeak	4
CD84	1	diffpeak	4
DHX8	1	diffpeak	4
DIP2C	1	diffpeak	4
DOP1B	1	diffpeak	4
DPP4	1	diffpeak	4
FKBP1AP1	1	diffpeak	4
HAVCR2	1	diffpeak	4
IL2RB	1	diffpeak	4
IL7R	1	diffpeak	4
KLHL12	1	diffTF	4
KPNA6	1	diffpeak	4
LINC01694	1	diffpeak	4
LRIG1	1	diffpeak	4
MADD	1	diffpeak	4
MCUB	1	diffpeak	4
MIR3939	1	diffTF	4
OPRL1	1	diffTF	4
OSBPL2|LOC105369209	1	diffTF	4
PHF12	1	diffpeak	4
PRR13	1	diffpeak	4
PSME3	1	diffpeak	4
PXYLP1	1	diffpeak	4
RASGRF2	1	diffpeak	4
RFX1	1	diffTF	4
RHOH	1	diffpeak	4
RN7SL526P	1	diffpeak	4
RNASET2	1	diffTF	4
RPL5P13	1	diffpeak	4
SAMHD1	1	diffpeak	4
SEPTIN6	1	diffpeak	4
SH3BGRL3	1	diffpeak	4
SRP68	1	diffpeak	4
SS18L1	1	diffTF	4
TIGIT	1	diffpeak	4
TIMP2	1	diffpeak	4
UBALD2	1	diffpeak	4
ZFP28-DT	1	diffpeak	4
ZNF101	1	diffpeak	4
ZNF211	1	diffpeak	4
ZNF253	1	diffpeak	4
ZNF528	1	diffpeak	4
ZNF571-AS1	1	diffpeak	4
ZNF80	1	diffpeak	4
ZNF92	1	diffTF	4
ACOT4	1	diffpeak	3
AHNAK	1	diffpeak	3
ATP10A	1	diffpeak	3
ATXN7L1	1	diffpeak	3
AXIN2	1	diffpeak	3
BNIP3P9	1	diffpeak	3
C6orf99	1	diffpeak	3
CDHR3	1	diffpeak	3
CDK12	1	diffpeak	3
CDKN1A	1	diffpeak	3
CDYL2	1	diffpeak	3
CEP295NL	1	diffpeak	3
CRIP1	1	diffpeak	3
CRTAM	1	diffpeak	3
CSGALNACT1	1	diffpeak	3
CXorf40A	1	diffTF	3
DDX19B	1	diffpeak	3
DIP2A	1	diffpeak	3
DOCK9	1	diffTF	3
DPP4-DT	1	diffpeak	3
DUSP16	1	diffpeak	3
EIF1AD	1	diffpeak	3
ELOA	1	diffpeak	3
ENO2	1	diffpeak	3
EPHA4	1	diffpeak	3
EZR-AS1	1	diffpeak	3
FLOT2	1	diffpeak	3
FRG1BP	1	diffpeak	3
FUT8	1	diffpeak	3
GAPDHP37	1	diffpeak	3
HERC6	1	diffpeak	3
HNRNPUL1	1	diffpeak	3
INPP4B	1	diffpeak	3
IRF2BP2	1	diffpeak	3
ITPR1	1	diffTF	3
KLF6	1	diffpeak	3
LAT	1	diffpeak	3
LDLRAD4	1	diffpeak	3
LGALS3BP	1	diffTF	3
LINC01011	1	diffpeak	3
LINC01597	1	diffpeak	3
LINC02798	1	diffpeak	3
LIX1L	1	diffpeak	3
LMNA	1	diffTF	3
LRRN3	1	diffpeak	3
LYPD3	1	diffpeak	3
LZTS3	1	diffpeak	3
MAD1L1	1	diffpeak	3
MANBA	1	diffpeak	3
MASP2	1	diffpeak	3
MCHR1	1	diffpeak	3
MEGF9	1	diffpeak	3
MGAT4A	1	diffpeak	3
MIR23A	1	diffTF	3
MIR24-2	1	diffTF	3
MIR27A	1	diffTF	3
MIR5190	1	diffpeak	3
MLLT10P1	1	diffpeak	3
MORC3	1	diffpeak	3
MYOZ2	1	diffpeak	3
NANOS3	1	diffTF	3
NBPF15	1	diffpeak	3
NCL	1	diffpeak	3
NDUFA13	1	diffpeak	3
NFATC2IP	1	diffpeak	3
NMT2	1	diffpeak	3
NOL9	1	diffpeak	3
PARP11-AS1	1	diffpeak	3
PCF11	1	diffpeak	3
PFN1P6	1	diffpeak	3
PGAP6	1	diffTF	3
PHACTR4	1	diffpeak	3
PLEKHG5	1	diffpeak	3
PLLP	1	diffpeak	3
PRMT2	1	diffpeak	3
RASGRF2-AS1	1	diffpeak	3
RNU6-418P	1	diffpeak	3
RPP38	1	diffpeak	3
S1PR1	1	diffpeak	3
SAMD3	1	diffpeak	3
SDHC	1	diffpeak	3
SDK1	1	diffpeak	3
SERINC5	1	diffpeak	3
SET	1	diffpeak	3
SHISA2	1	diffpeak	3
SLC25A17	1	diffpeak	3
SNORA30	1	diffpeak	3
SPRYD4	1	diffpeak	3
SYNE2	1	diffpeak	3
TMEM106A	1	diffpeak	3
TMEM256P2	1	diffpeak	3
TNFRSF13C	1	diffpeak	3
TRIM38	1	diffpeak	3
TRMO	1	diffpeak	3
TSPAN18	1	diffTF	3
TUBB2A	1	diffpeak	3
UCP2	1	diffpeak	3
UNC119	1	diffTF	3
USP53	1	diffpeak	3
ZBTB47	1	diffpeak	3
ZC3H12D	1	diffpeak	3
ZC4H2	1	diffpeak	3
ZDHHC5	1	diffpeak	3
ZER1	1	diffpeak	3
ZNF134	1	diffpeak	3
ZNF154	1	diffpeak	3
ZNF274	1	diffpeak	3
ZNF382	1	diffpeak	3
ZNF418	1	diffpeak	3
ZNF577	1	diffpeak	3
ZNF585B	1	diffpeak	3
ZNF611	1	diffpeak	3
ZNF790	1	diffpeak	3
ZNF831	1	diffpeak	3
A2M	1	diffpeak	2
A2M-AS1	1	diffpeak	2
A2MP1	1	diffpeak	2
ACSF3	1	diffpeak	2
ACY3	1	diffpeak	2
ADAMTS6	1	diffpeak	2
ADARB2	1	diffpeak	2
AGPAT3	1	diffpeak	2
AGTRAP	1	diffpeak	2
AIDA	1	diffpeak	2
AK4P2	1	diffpeak	2
AMMECR1	1	diffpeak	2
ANKRD18EP	1	diffpeak	2
ARG1	1	diffpeak	2
ARHGAP26	1	diffpeak	2
ARHGDIB	1	diffpeak	2
ASB8	1	diffpeak	2
ATP5MF	1	diffpeak	2
ATP5PBP1	1	diffpeak	2
ATP9A	1	diffpeak	2
B2M	1	diffpeak	2
BARD1	1	diffpeak	2
BAZ2A	1	diffpeak	2
BICDL1	1	diffpeak	2
BLMH	1	diffpeak	2
BRD7	1	diffpeak	2
BST1	1	diffpeak	2
C12orf42	1	diffpeak	2
C15orf62	1	diffpeak	2
C17orf107	1	diffpeak	2
C18orf15	1	diffpeak	2
C1RL	1	diffpeak	2
CACYBPP1	1	diffpeak	2
CALHM2	1	diffpeak	2
CAMK4	1	diffpeak	2
CARMIL1	1	diffpeak	2
CASTOR3	1	diffpeak	2
CCDC87	1	diffpeak	2
CCDC97	1	diffpeak	2
CCSER2	1	diffpeak	2
CD28	1	diffpeak	2
CDC14A	1	diffpeak	2
CDC16	1	diffpeak	2
CDK5R1	1	diffpeak	2
CEBPZOS	1	diffpeak	2
CES2	1	diffpeak	2
CFLAR	1	diffpeak	2
CHAMP1	1	diffpeak	2
CHMP4BP1	1	diffpeak	2
CHST14	1	diffpeak	2
CHST2	1	diffpeak	2
CKAP2	1	diffpeak	2
CLDN5	1	diffpeak	2
CLUAP1	1	diffpeak	2
CLUHP3	1	diffpeak	2
CMTM8	1	diffpeak	2
CNNM4	1	diffpeak	2
COL17A1	1	diffpeak	2
COL18A1-AS1	1	diffpeak	2
COL18A1-AS2	1	diffpeak	2
COL6A3	1	diffpeak	2
COQ9	1	diffpeak	2
CORO2A	1	diffpeak	2
CRELD1	1	diffpeak	2
CTD-2201I18.1	1	diffpeak	2
CTSB	1	diffpeak	2
CUL4A	1	diffpeak	2
CXCR4	1	diffpeak	2
CYFIP1	1	diffpeak	2
CYP2F1	1	diffpeak	2
CYTOR	1	diffpeak	2
DAZAP2	1	diffpeak	2
DDX47	1	diffpeak	2
DIPK1B	1	diffpeak	2
DLEU2	1	diffpeak	2
DMTF1	1	diffpeak	2
DMTN	1	diffpeak	2
DRAIC	1	diffpeak	2
DSCAML1	1	diffpeak	2
DTX1	1	diffpeak	2
EEF1DP7	1	diffpeak	2
EFNA4	1	diffTF	2
EHD4-AS1	1	diffpeak	2
EID2	1	diffpeak	2
EIF2AK1	1	diffpeak	2
EMC3-AS1	1	diffpeak	2
ENPP7P7	1	diffpeak	2
ERO1A	1	diffpeak	2
ERP27	1	diffpeak	2
ERRFI1	1	diffpeak	2
ESR1	1	diffpeak	2
EXOSC10	1	diffpeak	2
FAM184A	1	diffpeak	2
FAM214BP1	1	diffpeak	2
FASTKD5	1	diffpeak	2
FBXO34	1	diffpeak	2
FDFT1	1	diffpeak	2
FGF17	1	diffpeak	2
FLT3LG	1	diffpeak	2
FNDC10	1	diffpeak	2
FOSL2	1	diffpeak	2
FOXP1	1	diffpeak	2
FUT5	1	diffpeak	2
FXYD5	1	diffpeak	2
G6PC3	1	diffpeak	2
GALM	1	diffpeak	2
GALNT9	1	diffpeak	2
GALR2	1	diffpeak	2
GCOM1	1	diffpeak	2
GDF10	1	diffpeak	2
GLP1R	1	diffpeak	2
GON4L	1	diffpeak	2
GPCPD1	1	diffpeak	2
GPR160	1	diffpeak	2
GPR18	1	diffpeak	2
GZMA	1	diffpeak	2
HEG1	1	diffpeak	2
HERC1	1	diffpeak	2
HERC5	1	diffpeak	2
HNRNPA1P71	1	diffpeak	2
HSPE1P9	1	diffpeak	2
IATPR	1	diffpeak	2
ICOS	1	diffpeak	2
IGFBP4	1	diffpeak	2
IKZF2	1	diffpeak	2
IL15RA	1	diffpeak	2
IL2RG	1	diffpeak	2
ISY1-RAB43	1	diffpeak	2
ITGA1	1	diffpeak	2
ITGA5	1	diffpeak	2
ITGB1	1	diffpeak	2
JMJD7-PLA2G4B	1	diffpeak	2
KCNA2	1	diffpeak	2
KCNC3	1	diffpeak	2
KCNH6	1	diffpeak	2
KCNJ15	1	diffpeak	2
KIAA0556	1	diffpeak	2
KLF5	1	diffpeak	2
KLHL21	1	diffpeak	2
KRT18P15	1	diffpeak	2
LCN6	1	diffpeak	2
LCN8	1	diffpeak	2
LDLRAD4-AS1	1	diffpeak	2
LETM2	1	diffpeak	2
LGALS14	1	diffpeak	2
LGALS8	1	diffpeak	2
LINC00205	1	diffpeak	2
LINC00315	1	diffpeak	2
LINC00381	1	diffpeak	2
LINC00402	1	diffpeak	2
LINC00612	1	diffpeak	2
LINC00663	1	diffpeak	2
LINC00667	1	diffpeak	2
LINC00893	1	diffTF	2
LINC00987	1	diffpeak	2
LINC01163	1	diffpeak	2
LINC01726	1	diffpeak	2
LINC01727	1	diffpeak	2
LINC01765	1	diffpeak	2
LINC02414	1	diffpeak	2
LINC02611	1	diffpeak	2
LINC02754	1	diffpeak	2
LINC02848	1	diffpeak	2
LOC100288208	1	diffpeak	2
LOC101929295	1	diffpeak	2
LOC153684	1	diffpeak	2
LPAR5	1	diffpeak	2
LRP8	1	diffpeak	2
LRRC8D	1	diffpeak	2
LSM3P4	1	diffpeak	2
LSR	1	diffpeak	2
LSS	1	diffpeak	2
LZTS1	1	diffpeak	2
MAP4K1	1	diffpeak	2
MASTL	1	diffpeak	2
MCOLN3	1	diffpeak	2
MEAK7	1	diffpeak	2
MEF2A	1	diffpeak	2
METTL1	1	diffpeak	2
MFGE8	1	diffpeak	2
MFHAS1	1	diffpeak	2
MFSD11	1	diffpeak	2
MIR193BHG	1	diffpeak	2
MIR5088	1	diffpeak	2
MIR548AR	1	diffpeak	2
MIR766	1	diffpeak	2
MLST8	1	diffpeak	2
MMP9	1	diffpeak	2
MPST	1	diffpeak	2
MRPL49	1	diffpeak	2
MST1L	1	diffpeak	2
MSTO2P	1	diffpeak	2
MT1F	1	diffpeak	2
MTHFD2	1	diffpeak	2
MTX3	1	diffpeak	2
MXRA7	1	diffpeak	2
MYBL1	1	diffpeak	2
MYO10	1	diffpeak	2
MYZAP	1	diffpeak	2
NAAA	1	diffpeak	2
NAALADL1	1	diffpeak	2
NDFIP1	1	diffpeak	2
NDUFA12	1	diffpeak	2
NEIL2	1	diffpeak	2
NEXN	1	diffpeak	2
NFATC2	1	diffpeak	2
NKRF	1	diffpeak	2
NLE1	1	diffpeak	2
NMD3P1	1	diffpeak	2
NPAS2	1	diffpeak	2
NR3C2	1	diffpeak	2
NSUN2	1	diffpeak	2
NT5E	1	diffpeak	2
NUDCD2	1	diffpeak	2
NUMB	1	diffpeak	2
NXF1	1	diffpeak	2
OCM	1	diffpeak	2
OR10AD1	1	diffpeak	2
PA2G4	1	diffpeak	2
PAK1	1	diffpeak	2
PASK	1	diffpeak	2
PCBP3	1	diffpeak	2
PCID2	1	diffpeak	2
PDE4D	1	diffpeak	2
PDE4DIPP2	1	diffpeak	2
PDXDC2P-NPIPB14P	1	diffpeak	2
PEX12	1	diffpeak	2
PFKFB2	1	diffpeak	2
PFKM	1	diffpeak	2
PGM2L1	1	diffpeak	2
PHC3	1	diffpeak	2
PIAS1	1	diffpeak	2
PIAS3	1	diffpeak	2
PKIA	1	diffpeak	2
PKN3	1	diffpeak	2
PLA2G15	1	diffpeak	2
PLEKHB1	1	diffpeak	2
PLPP1	1	diffpeak	2
PLXNA4	1	diffpeak	2
PNN	1	diffpeak	2
PPIAP10	1	diffpeak	2
PPP2R5D	1	diffpeak	2
PREX1	1	diffTF	2
PRG4	1	diffpeak	2
PRTFDC1	1	diffpeak	2
PRXL2C	1	diffpeak	2
PSMC5	1	diffpeak	2
PTGES3	1	diffpeak	2
PTPN4	1	diffpeak	2
PZP	1	diffpeak	2
RAB30	1	diffpeak	2
RAD51D	1	diffpeak	2
RARA	1	diffpeak	2
RARA-AS1	1	diffpeak	2
RCL1	1	diffpeak	2
RETREG1	1	diffpeak	2
RGS12	1	diffpeak	2
RHBDD2	1	diffpeak	2
RHBDF2	1	diffpeak	2
RHOC	1	diffpeak	2
RN7SL34P	1	diffpeak	2
RNU1-4	1	diffpeak	2
RNU6-1267P	1	diffpeak	2
RNU6-1333P	1	diffpeak	2
RNU6-19P	1	diffpeak	2
RNU6-597P	1	diffpeak	2
RNU6-960P	1	diffpeak	2
RORC	1	diffpeak	2
RPA1	1	diffpeak	2
RPL12P29	1	diffpeak	2
RPL21P136	1	diffpeak	2
RPL31P52	1	diffpeak	2
RPTOR	1	diffpeak	2
S100A10	1	diffpeak	2
SAYSD1	1	diffpeak	2
SCCPDH	1	diffpeak	2
SEL1L3	1	diffTF	2
SESN1	1	diffpeak	2
SF3A2	1	diffpeak	2
SF3B3	1	diffpeak	2
SH3BP5	1	diffpeak	2
SIN3A	1	diffpeak	2
SLC16A10	1	diffpeak	2
SLC25A23	1	diffpeak	2
SLC52A2	1	diffpeak	2
SLC7A6	1	diffpeak	2
SLC9A9-AS1	1	diffpeak	2
SLFN5	1	diffpeak	2
SMAD7	1	diffpeak	2
SMARCC1	1	diffpeak	2
SMARCC2	1	diffpeak	2
SMG8	1	diffpeak	2
SNORA65	1	diffTF	2
SNPH	1	diffpeak	2
SNRNP35	1	diffpeak	2
SOX12	1	diffpeak	2
ST3GAL5	1	diffpeak	2
ST8SIA1	1	diffpeak	2
STARD9	1	diffpeak	2
STN1	1	diffpeak	2
SYTL2	1	diffpeak	2
SZRD1	1	diffpeak	2
TACO1	1	diffpeak	2
TAGAP-AS1	1	diffpeak	2
TG	1	diffpeak	2
THBS4	1	diffpeak	2
TIAM1	1	diffpeak	2
TLDC2	1	diffpeak	2
TMEM109	1	diffpeak	2
TMEM185A	1	diffTF	2
TMEM71	1	diffpeak	2
TNFSF12	1	diffpeak	2
TNPO1P1	1	diffpeak	2
TPI1	1	diffpeak	2
TPR	1	diffpeak	2
TRABD2A	1	diffpeak	2
TRAF2	1	diffpeak	2
TRIM14	1	diffpeak	2
TRIM60P17	1	diffpeak	2
TSTD3	1	diffpeak	2
TTC30A	1	diffpeak	2
TTC30B	1	diffpeak	2
TTC39B	1	diffpeak	2
TTC9	1	diffpeak	2
TTLL3	1	diffpeak	2
UBASH3B	1	diffpeak	2
UBE2L3	1	diffpeak	2
UFC1	1	diffpeak	2
UNC45B	1	diffpeak	2
UPF3A	1	diffpeak	2
USP45	1	diffpeak	2
USP51	1	diffpeak	2
USP6NL	1	diffpeak	2
VEGFA	1	diffpeak	2
VOPP1	1	diffpeak	2
VPS26A	1	diffpeak	2
VPS39	1	diffpeak	2
WAS	1	diffpeak	2
WBP11	1	diffpeak	2
WBP2	1	diffpeak	2
WNT10A	1	diffpeak	2
WNT6	1	diffpeak	2
XPNPEP1	1	diffpeak	2
XPNPEP3	1	diffpeak	2
YPEL2	1	diffpeak	2
ZCCHC14	1	diffpeak	2
ZDHHC12	1	diffpeak	2
ZFP28	1	diffpeak	2
ZFP30	1	diffpeak	2
ZFP82	1	diffpeak	2
ZNF19	1	diffpeak	2
ZNF213-AS1	1	diffpeak	2
ZNF23	1	diffpeak	2
ZNF28	1	diffTF	2
ZNF331	1	diffpeak	2
ZNF398	1	diffpeak	2
ZNF416	1	diffpeak	2
ZNF44	1	diffpeak	2
ZNF471	1	diffpeak	2
ZNF486	1	diffpeak	2
ZNF516	1	diffpeak	2
ZNF529	1	diffpeak	2
ZNF542P	1	diffpeak	2
ZNF56	1	diffpeak	2
ZNF563	1	diffpeak	2
ZNF582	1	diffpeak	2
ZNF582-AS1	1	diffpeak	2
ZNF582-DT	1	diffpeak	2
ZNF649	1	diffpeak	2
ZNF667	1	diffpeak	2
ZNF667-AS1	1	diffpeak	2
ZNF671	1	diffpeak	2
ZNF682	1	diffpeak	2
ZNF7	1	diffpeak	2
ZNF720	1	diffpeak	2
ZNF727	1	diffpeak	2
ZNF790-AS1	1	diffpeak	2
ZNF808	1	diffpeak	2
ZNF816	1	diffTF	2
ZNF836	1	diffpeak	2
ZNF875	1	diffpeak	2
ZSCAN18	1	diffpeak	2
ZSWIM5	1	diffpeak	2
FBXL20	1	diffTF	1
FSIP1	1	diffTF	1
LINC00672	1	diffTF	1
MIR6779	1	diffTF	1
PLXDC1	1	diffTF	1
RASAL3	1	diffTF	1
RDM1P5	1	diffTF	1
TNFAIP3	1	diffTF	1
WAKMAR2	1	diffTF	1
