## Supplemental Table 9 for "Integration of genetic and epigenetic data pinpoints autoimmune specific remodelling of enhancer landscape in CD4+ T cells"

### Sheet: Sheet1
Target	Forward Sequence (5'->3')	Reverse Sequence(5'->3')
GAPDH	ATGGGGAAGGTGAAGGTCG	GTCGGAGATTCGTAGCTGGA
CTLA4	TGGCTTGCCTTGGATTTCAGC	ACACACAAAGCTGGCGATGC
ICOS	TTTGAACACTGAACGCGAGG	CAGAACCATTGATTTCTCCTGTT
CD28	CTGGAACCCTAGCCCATCGT	GAAGGGATGCCCGGAACTC
IL6ST	GAACAGCATCCAGTGTCACCT	TCCCCTCGTTCACAATGCAA
ANKRD55_1	AACATGCAGGATGCTTATGGC	TGGCACCGTTTCTGAGTAGAC
ANKRD55_2	AACGGTGCCAAGCACAATATC	CTCGCTGATGTTCGACTGTTG
ANKRD55_3	TATCAAGCAGCCTCTAATGGAGA	CCTTCACTGTCACAGCATTCT
